# CellOracle: Dissecting cell identity via network inference and in silico gene perturbation

**DOI:** 10.1101/2020.02.17.947416

**Authors:** Kenji Kamimoto, Christy M. Hoffmann, Samantha A. Morris

## Abstract

Here, we present CellOracle, a computational tool that integrates single-cell transcriptome and epigenome profiles to infer gene regulatory networks (GRNs), critical regulators of cell identity. Leveraging inferred GRNs, we simulate gene expression changes in response to transcription factor (TF) perturbation, enabling network configurations to be interrogated *in silico*, facilitating their interpretation. We validate the efficacy of CellOracle to recapitulate known regulatory changes across hematopoiesis, correctly predicting the outcomes of well-characterized TF perturbations. Integrating CellOracle analysis with lineage tracing of direct reprogramming reveals distinct network configurations underlying different reprogramming failure modes. Furthermore, analysis of GRN reconfiguration along successful reprogramming trajectories identifies new factors to enhance target cell yield, uncovering a role for the AP-1 subunit Fos, with the hippo signaling effector, Yap1. Together, these results demonstrate the efficacy of CellOracle to infer and interpret cell-type-specific GRN configurations, at high-resolution, promoting new mechanistic insights into the regulation and reprogramming of cell identity.
