## Supplementary Table 1 for "CellOracle: Dissecting cell identity via network inference and in silico gene perturbation"

### Sheet: scRNA-seq data
Tissue/cell type	Data name	Reference ID or Data source url	project url
Liver	mouse cell atlas micro well	GSE108097	http://bis.zju.edu.cn/MCA/
Liver		GSE84498	https://www.ncbi.nlm.nih.gov/pubmed/28166538
Liver	TABULA MURIS	https://figshare.com/articles/Single-cell_RNA-seq_data_from_microfluidic_emulsion_v2_/5968960/2	https://www.nature.com/articles/s41586-018-0590-4
Intestine	mouse cell atlas micro well	GSE108097	http://bis.zju.edu.cn/MCA/
Intestine		https://portals.broadinstitute.org/single_cell/study/small-intestinal-epithelium	https://www.nature.com/articles/nature24489
ESC	mouse cell atlas micro well	GSE108097	http://bis.zju.edu.cn/MCA/
ESC		GSM1599495
ESC		E_MTAB_2600	https://www.ebi.ac.uk/arrayexpress/experiments/E-MTAB-2600/
ESC		GSM1599494
ESC		GSM1599496

### Sheet: Chip-seq data
Tissue/Cell-type	Chip target gene/marker	GEO ID
Liver	H3K27ac	GSM1479723
Liver	H3K27ac	GSM1479724
Liver	H3K27ac	GSM1479725
Liver	H3K27ac	GSM1479726
Liver	H3K27ac	GSM1479727
Liver	H3K27ac	GSM1479728
Liver	H3K27ac	GSM1479729
Liver	H3K27ac	GSM1724236
Liver	H3K27ac	GSM2220058
Liver	H3K27ac	GSM2406348
Liver	H3K27ac	GSM2453286
Liver	H3K27ac	GSM2809239
Liver	H3K27ac	GSM2809240
Liver	H3K27ac	GSM2809241
Liver	H3K27ac	GSM2809242
Liver	H3K4me3	GSM1087086
Liver	H3K4me3	GSM1087089
Liver	H3K4me3	GSM1087090
Liver	H3K4me3	GSM1087091
Liver	H3K4me3	GSM1297326
Liver	H3K4me3	GSM1704765
Liver	H3K4me3	GSM1704771
Liver	H3K4me3	GSM1973368
Liver	H3K4me3	GSM1973369
Liver	H3K4me3	GSM1973370
Liver	H3K4me3	GSM1973371
Liver	H3K4me3	GSM2055355
Liver	H3K4me3	GSM2055356
Liver	H3K4me3	GSM2220062
Liver	H3K4me3	GSM2453285
Liver	H3K4me3	GSM2453288
Liver	H3K4me3	GSM594589
Liver	H3K4me3	GSM602206
Liver	H3K4me3	GSM722761
Liver	H3K4me3	GSM769014
Liver	H3K4me3	GSM874957
Liver	H3K4me3	GSM874958
Liver	H3K4me3	GSM874959
Liver	H3K4me3	GSM874960
Liver	H3K4me3	GSM874961
Liver	H3K4me3	GSM874962
Liver	H3K4me3	GSM874963
Liver	H3K4me3	GSM980406
Liver	H3K4me3	GSM980407
ESC	H3K27ac	GSM1180188
ESC	H3K27ac	GSM1572303
ESC	H3K27ac	GSM1572304
ESC	H3K27ac	GSM1816112
ESC	H3K27ac	GSM1891651
ESC	H3K27ac	GSM1891652
ESC	H3K27ac	GSM2282171
ESC	H3K27ac	GSM2282172
ESC	H3K27ac	GSM2360929
ESC	H3K27ac	GSM2375127
ESC	H3K27ac	GSM2416832
ESC	H3K27ac	GSM2475961
ESC	H3K27ac	GSM2475962
ESC	H3K27ac	GSM2586543
ESC	H3K27ac	GSM2586544
ESC	H3K27ac	GSM2588400
ESC	H3K27ac	GSM2588401
ESC	H3K27ac	GSM2588420
ESC	H3K27ac	GSM2588421
ESC	H3K27ac	GSM2588435
ESC	H3K27ac	GSM2588436
ESC	H3K27ac	GSM2588441
ESC	H3K27ac	GSM2588442
ESC	H3K27ac	GSM2588448
ESC	H3K27ac	GSM2588449
ESC	H3K27ac	GSM2588454
ESC	H3K27ac	GSM2588455
ESC	H3K27ac	GSM2601675
ESC	H3K27ac	GSM2630485
ESC	H3K27ac	GSM2630497
ESC	H3K27ac	GSM2636046
ESC	H3K27ac	GSM2746082
ESC	H3K27ac	GSM2808655
ESC	H3K27ac	GSM3178247
ESC	H3K27ac	GSM3178255
ESC	H3K27ac	GSM3266997
ESC	H3K27ac	GSM3267005
ESC	H3K27ac	GSM3267013
ESC	H3K27ac	GSM3267021
ESC	H3K27ac	GSM3267029
ESC	H3K27ac	GSM3267037
ESC	H3K27ac	GSM3267045
ESC	H3K27ac	GSM3267053
ESC	H3K27ac	GSM3267061
ESC	H3K27ac	GSM3267069
ESC	H3K27ac	GSM3290453
ESC	H3K27ac	GSM3290464
ESC	H3K4me3	GSM1033636
ESC	H3K4me3	GSM1180179
ESC	H3K4me3	GSM1180186
ESC	H3K4me3	GSM1294864
ESC	H3K4me3	GSM1294865
ESC	H3K4me3	GSM1294866
ESC	H3K4me3	GSM1334367
ESC	H3K4me3	GSM1426322
ESC	H3K4me3	GSM1500752
ESC	H3K4me3	GSM1816108
ESC	H3K4me3	GSM1863089
ESC	H3K4me3	GSM1893960
ESC	H3K4me3	GSM1893961
ESC	H3K4me3	GSM1893962
ESC	H3K4me3	GSM1954950
ESC	H3K4me3	GSM2027596
ESC	H3K4me3	GSM2073012
ESC	H3K4me3	GSM2073015
ESC	H3K4me3	GSM2073016
ESC	H3K4me3	GSM2091485
ESC	H3K4me3	GSM2111691
ESC	H3K4me3	GSM2111692
ESC	H3K4me3	GSM2360932
ESC	H3K4me3	GSM2375147
ESC	H3K4me3	GSM2375148
ESC	H3K4me3	GSM2375149
ESC	H3K4me3	GSM2475953
ESC	H3K4me3	GSM2475954
ESC	H3K4me3	GSM2537614
ESC	H3K4me3	GSM2588406
ESC	H3K4me3	GSM2588426
ESC	H3K4me3	GSM2588438
ESC	H3K4me3	GSM2588439
ESC	H3K4me3	GSM2588444
ESC	H3K4me3	GSM2588445
ESC	H3K4me3	GSM2588451
ESC	H3K4me3	GSM2588452
ESC	H3K4me3	GSM2588457
ESC	H3K4me3	GSM2588458
ESC	H3K4me3	GSM2629671
ESC	H3K4me3	GSM2629672
ESC	H3K4me3	GSM2629673
ESC	H3K4me3	GSM2629674
ESC	H3K4me3	GSM2629681
ESC	H3K4me3	GSM2629682
ESC	H3K4me3	GSM2630490
ESC	H3K4me3	GSM2630500
ESC	H3K4me3	GSM2636049
ESC	H3K4me3	GSM2645495
ESC	H3K4me3	GSM2698033
ESC	H3K4me3	GSM2779043
ESC	H3K4me3	GSM2779044
ESC	H3K4me3	GSM2808652
ESC	H3K4me3	GSM2808675
ESC	H3K4me3	GSM2938885
ESC	H3K4me3	GSM3067530
ESC	H3K4me3	GSM3100846
ESC	H3K4me3	GSM3290452
Liver	Hnf4a	GSM2406340
Liver	Hnf4a	GSM2406339
Liver	Hnf4a	GSM1390711
Liver	Hnf4a	GSM2406345
Liver	Hnf4a	GSM2406346
Liver	Hnf4a	GSM1390712
Intestine	Hnf4a	GSM851120
Intestine	Hnf4a	GSM851121
Intestine	Hnf4a	GSM2401552
Intestine	Hnf4a	GSM2401553
Intestine	Hnf4a	GSM2401554
Intestine	Hnf4a	GSM2401555
Intestine	Hnf4a	GSM2401556
Intestine	Hnf4a	GSM2401557
ESC	Pou5a1/Oct4	GSM307137
ESC	Pou5a1/Oct4	GSM566277
ESC	Pou5a1/Oct4	GSM1693784
ESC	Pou5a1/Oct4	GSM1693785
ESC	Pou5a1/Oct4	GSM1693786
ESC	Pou5a1/Oct4	GSM1693787
ESC	Pou5a1/Oct4	GSM1842789
ESC	Pou5a1/Oct4	GSM892276
ESC	Pou5a1/Oct4	GSM1910644
ESC	Pou5a1/Oct4	GSM1910645
ESC	Pou5a1/Oct4	GSM1910646
ESC	Pou5a1/Oct4	GSM1910647
ESC	Pou5a1/Oct4	GSM2066252
ESC	Pou5a1/Oct4	GSM2066253
ESC	Pou5a1/Oct4	GSM1047933
ESC	Pou5a1/Oct4	GSM1047938
ESC	Pou5a1/Oct4	GSM1047940
ESC	Pou5a1/Oct4	GSM1047950
ESC	Pou5a1/Oct4	GSM1059012
ESC	Pou5a1/Oct4	GSM1059024
ESC	Pou5a1/Oct4	GSM1059033
ESC	Pou5a1/Oct4	GSM1059858
ESC	Pou5a1/Oct4	GSM1059859
ESC	Pou5a1/Oct4	GSM1059860
ESC	Pou5a1/Oct4	GSM1059861
ESC	Pou5a1/Oct4	GSM1059862
ESC	Pou5a1/Oct4	GSM1059863
ESC	Pou5a1/Oct4	GSM1059864
ESC	Pou5a1/Oct4	GSM2341284
ESC	Pou5a1/Oct4	GSM2341285
ESC	Pou5a1/Oct4	GSM2341286
ESC	Pou5a1/Oct4	GSM2341287
ESC	Pou5a1/Oct4	GSM2341288
ESC	Pou5a1/Oct4	GSM2341289
ESC	Pou5a1/Oct4	GSM2341309
ESC	Pou5a1/Oct4	GSM2341310
ESC	Pou5a1/Oct4	GSM2341311
ESC	Pou5a1/Oct4	GSM2341312
ESC	Pou5a1/Oct4	GSM2341313
ESC	Pou5a1/Oct4	GSM2341314
ESC	Pou5a1/Oct4	GSM1082340
ESC	Pou5a1/Oct4	GSM2438470
ESC	Pou5a1/Oct4	GSM2438471
ESC	Pou5a1/Oct4	GSM2438472
ESC	Pou5a1/Oct4	GSM2739913
ESC	Pou5a1/Oct4	GSM1234309
ESC	Pou5a1/Oct4	GSM1234314
ESC	Pou5a1/Oct4	GSM3103386
ESC	Pou5a1/Oct4	GSM3103387
ESC	Pou5a1/Oct4	GSM3103388
ESC	Pou5a1/Oct4	GSM3123486
ESC	Pou5a1/Oct4	GSM3123503
ESC	Pou5a1/Oct4	GSM3351163
ESC	Pou5a1/Oct4	GSM3351164
ESC	Pou5a1/Oct4	GSM3351165
ESC	Pou5a1/Oct4	GSM3401065
ESC	Pou5a1/Oct4	GSM3401066
ESC	Pou5a1/Oct4	GSM1355154
ESC	Pou5a1/Oct4	GSM1355155
ESC	Pou5a1/Oct4	GSM1355180
ESC	Pou5a1/Oct4	GSM1355182
ESC	Pou5a1/Oct4	GSM3475330
ESC	Pou5a1/Oct4	GSM3475331
ESC	Pou5a1/Oct4	GSM3475332
ESC	Pou5a1/Oct4	GSM3475333
ESC	Pou5a1/Oct4	GSM3475334
ESC	Pou5a1/Oct4	GSM3475335
ESC	Pou5a1/Oct4	GSM3475336
ESC	Pou5a1/Oct4	GSM3475337
ESC	Pou5a1/Oct4	GSM3475338
ESC	Pou5a1/Oct4	GSM3475339
ESC	Pou5a1/Oct4	GSM1410335
ESC	Pou5a1/Oct4	GSM1436067
ESC	Pou5a1/Oct4	GSM1562331
ESC	Pou5a1/Oct4	GSM1562332
ESC	Pou5a1/Oct4	GSM1587027
ESC	Pou5a1/Oct4	GSM1588964
ESC	Pou5a1/Oct4	GSM1588965
ESC	Sox2	GSM307139
ESC	Sox2	GSM703191
ESC	Sox2	GSM1910640
ESC	Sox2	GSM1910641
ESC	Sox2	GSM1910642
ESC	Sox2	GSM1910643
ESC	Sox2	GSM1923657
ESC	Sox2	GSM1050291
ESC	Sox2	GSM2341290
ESC	Sox2	GSM2341291
ESC	Sox2	GSM2341292
ESC	Sox2	GSM2341293
ESC	Sox2	GSM2341294
ESC	Sox2	GSM2341295
ESC	Sox2	GSM2341315
ESC	Sox2	GSM2341316
ESC	Sox2	GSM2341317
ESC	Sox2	GSM2341318
ESC	Sox2	GSM2341319
ESC	Sox2	GSM2341320
ESC	Sox2	GSM2385224
ESC	Sox2	GSM2385225
ESC	Sox2	GSM2385226
ESC	Sox2	GSM2385230
ESC	Sox2	GSM2385231
ESC	Sox2	GSM2385232
ESC	Sox2	GSM1082341
ESC	Sox2	GSM2740029
ESC	Sox2	GSM3123485
ESC	Sox2	GSM3123502
ESC	Sox2	GSM1308179
ESC	Sox2	GSM3475340
ESC	Sox2	GSM3475341
ESC	Sox2	GSM3475342
ESC	Sox2	GSM3475343
ESC	Sox2	GSM3475344
ESC	Sox2	GSM3475345
ESC	Sox2	GSM3475346
ESC	Sox2	GSM3475347
ESC	Sox2	GSM3475348
ESC	Sox2	GSM3475349
ESC	Sox2	GSM3475350
ESC	Sox2	GSM3475351
ESC	Sox2	GSM1436070
ESC	Sox2	GSM1537541
ESC	Klf4	GSM1670850
ESC	Klf4	GSM1670855
ESC	Klf4	GSM1670860
ESC	Klf4	GSM2438463
ESC	Klf4	GSM2438464
ESC	Klf4	GSM2438465
ESC	Klf4	GSM2438466
ESC	Klf4	GSM2438467
ESC	Klf4	GSM2438468
ESC	Klf4	GSM2438469
ESC	Klf4	GSM2740007
ESC	Klf4	GSM1208217
ESC	Klf4	GSM1234310
ESC	Klf4	GSM1234315
ESC	Klf4	GSM1324615
ESC	Nanog	GSM307140
ESC	Nanog	GSM307141
ESC	Nanog	GSM1847493
ESC	Nanog	GSM1847494
ESC	Nanog	GSM2123552
ESC	Nanog	GSM2123560
ESC	Nanog	GSM1059011
ESC	Nanog	GSM1059023
ESC	Nanog	GSM1059032
ESC	Nanog	GSM2341296
ESC	Nanog	GSM2341297
ESC	Nanog	GSM2341298
ESC	Nanog	GSM2341299
ESC	Nanog	GSM2341300
ESC	Nanog	GSM2341301
ESC	Nanog	GSM1082342
ESC	Nanog	GSM1090230
ESC	Nanog	GSM2521520
ESC	Nanog	GSM2521521
ESC	Nanog	GSM2521522
ESC	Nanog	GSM2521523
ESC	Nanog	GSM2521524
ESC	Nanog	GSM2521525
ESC	Nanog	GSM1183118
ESC	Nanog	GSM1184045
ESC	Nanog	GSM3123484
ESC	Nanog	GSM3123501
ESC	Nanog	GSM3351160
ESC	Nanog	GSM3351161
ESC	Nanog	GSM3351162
ESC	Nanog	GSM3475324
ESC	Nanog	GSM3475325
ESC	Nanog	GSM3475326
ESC	Nanog	GSM3475327
ESC	Nanog	GSM3475328
ESC	Nanog	GSM3475329
ESC	Nanog	GSM1436068
ESC	Myc	GSM1059010
ESC	Myc	GSM1059022
ESC	Myc	GSM1059031
ESC	Myc	GSM1124787
ESC	Myc	GSM1124788
ESC	Myc	GSM2739921
ESC	Myc	GSM1183110
ESC	Myc	GSM1183111
