## Supplementary Table 2 for "CellOracle: Dissecting cell identity via network inference and in silico gene perturbation"

### Sheet: Top_50_Fos_targets
Reg_gene	target	strength	p	adj_p	abs_strength	total_strength	strongest_cluster
Fos	Plac8	0.367594	2.47504e-10	4.86593e-07	0.367594	1.84851	Early_2
Fos	Thbs1	0.247806	2.07243e-11	4.0744e-08	0.247806	0.85533	Early_1
Fos	Fbln5	0.235971	1.61648e-15	3.17801e-12	0.235971	0.859517	Tran_1
Fos	Igfbp7	0.226039	3.16123e-18	6.21497e-15	0.226039	0.928251	Early_2
Fos	Cyr61	0.192152	2.56904e-17	5.05074e-14	0.192152	1.53921	Early_2
Fos	Igfbp4	0.191669	2.32947e-11	4.57973e-08	0.191669	0.60487	Tran_0
Fos	Wnt4	0.173124	1.449e-08	2.84874e-05	0.173124	0.925779	iEP_1
Fos	Gsto1	0.162572	1.58476e-08	3.11564e-05	0.162572	0.453411	Early_2
Fos	Far1	0.159661	1.30363e-14	2.56293e-11	0.159661	0.460664	Early_2
Fos	Serpine2	0.136678	5.25407e-12	1.03295e-08	0.136678	0.364902	Tran_1
Fos	Ephx2	0.133773	7.33497e-15	1.44205e-11	0.133773	0.411783	Early_2
Fos	Hspb1	0.131406	1.64523e-05	0.0323452	0.131406	0.462029	Tran_0
Fos	Dusp6	0.130479	1.95756e-15	3.84856e-12	0.130479	0.797612	Early_2
Fos	Scd2	0.128289	3.13552e-13	6.16442e-10	0.128289	0.720015	Early_2
Fos	Dnm3os	0.124296	7.3606e-12	1.44709e-08	0.124296	0.489193	Dead-end_1
Fos	Scd1	0.124141	2.36972e-14	4.65887e-11	0.124141	0.585457	iEP_1
Fos	S100a4	0.121239	3.27277e-10	6.43426e-07	0.121239	0.321072	Early_2
Fos	Sh3bgrl	0.120944	3.98214e-12	7.82888e-09	0.120944	0.520084	Early_2
Fos	Tmem176b	0.120901	9.3532e-09	1.83884e-05	0.120901	0.736676	Early_2
Fos	Rplp0	0.117892	1.37412e-14	2.70152e-11	0.117892	0.511314	Early_2
Fos	Nxn	0.117387	4.74658e-14	9.33178e-11	0.117387	0.531043	Tran_1
Fos	Peg3	0.116653	1.27527e-12	2.50718e-09	0.116653	0.673239	Early_2
Fos	Dusp1	0.11237	2.26419e-14	4.45139e-11	0.11237	0.827805	Tran_0
Fos	2200002D01Rik	0.11027	1.51264e-07	0.000297386	0.11027	0.161599	Early_1
Fos	Abi3bp	0.109547	1.99221e-09	3.91668e-06	0.109547	0.536179	iEP_0
Fos	Antxr1	0.105928	3.5757e-14	7.02983e-11	0.105928	0.577129	Early_2
Fos	Cdh2	0.102828	3.61032e-13	7.09789e-10	0.102828	0.299351	Tran_1
Fos	Amotl2	0.102669	5.09316e-15	1.00131e-11	0.102669	0.683933	Early_2
Fos	S100a6	0.100457	3.39302e-15	6.67068e-12	0.100457	0.439418	iEP_2
Fos	Fn1	0.0984572	8.59805e-11	1.69038e-07	0.0984572	0.343411	Early_2
Fos	Gadd45g	0.0981447	9.31705e-16	1.83173e-12	0.0981447	0.571635	Tran_2
Fos	Wbp5	0.0966968	4.74651e-12	9.33165e-09	0.0966968	0.447153	Dead-end_1
Fos	Tmem176a	0.0965141	1.00954e-07	0.000198475	0.0965141	0.467562	Early_2
Fos	Cryab	0.0964969	3.43828e-08	6.75967e-05	0.0964969	0.242019	Tran_0
Fos	Ebp	0.09573	2.37668e-19	4.67256e-16	0.09573	0.477037	iEP_2
Fos	Glrx	0.0956993	8.30669e-13	1.6331e-09	0.0956993	0.57158	iEP_2
Fos	Sec61b	0.0953623	1.58935e-10	3.12467e-07	0.0953623	0.251272	Early_2
Fos	Mgst3	0.0940023	3.10815e-14	6.11063e-11	0.0940023	0.435654	iEP_2
Fos	Cd9	0.0938737	3.28058e-11	6.44962e-08	0.0938737	0.333189	Tran_0
Fos	Tgfbr2	0.0936937	6.33494e-19	1.24545e-15	0.0936937	0.302529	Early_2
Fos	Hist1h2bc	0.0927898	2.531e-12	4.97595e-09	0.0927898	0.204071	Early_2
Fos	Ctgf	0.0916601	1.17278e-09	2.30568e-06	0.0916601	0.38229	iEP_2
Fos	Cst3	0.0913532	1.42682e-09	2.80513e-06	0.0913532	0.449228	Early_1
Fos	Spats2l	0.0904542	7.11118e-14	1.39806e-10	0.0904542	0.574535	Tran_0
Fos	Egr1	0.0894995	1.91948e-15	3.77369e-12	0.0894995	0.804917	Early_2
Fos	Cdh1	0.0891238	7.31147e-14	1.43743e-10	0.0891238	0.373459	iEP_2
Fos	S100a11	0.0885923	4.39138e-13	8.63345e-10	0.0885923	0.266824	Tran_0
Fos	Cdc42ep5	0.0885742	3.14414e-11	6.18138e-08	0.0885742	0.286711	Tran_0
Fos	Ank	0.0877858	3.59536e-16	7.06848e-13	0.0877858	0.309861	Early_2
Fos	Meg3	0.0872392	1.14187e-14	2.24491e-11	0.0872392	0.36556	Early_2
